# Species invasions shift microbial phenology in a two-decade freshwater time series

**DOI:** 10.1101/2022.08.04.502871

**Authors:** Robin R. Rohwer, Riley J. Hale, M. Jake Vander Zanden, Todd R. Miller, Katherine D. McMahon

**Affiliations:** Department of Integrative Biology, The University of Texas at Austin, Austin, TX, USA; Department of Civil and Environmental Engineering, University of Wisconsin-Madison; Madison, WI, USA; Center for Limnology, University of Wisconsin-Madison; Madison, WI, USA; Zilber School of Public Health, University of Wisconsin-Milwaukee; Milwaukee, WI, USA; Department of Bacteriology, University of Wisconsin-Madison; Madison, WI, USA

**Author notes:** Robin R. Rohwer, **Email:**. **Author Contributions:** Conceptualization: RRR, KDM; Funding acquisition: RRR, TRM, KDM; Methodology: RRR, TRM, JVZ; Investigation: RRR, RJH; Data curation: RRR; Formal analysis: RRR; Visualization: RRR; Writing – original draft: RRR; Writing – review & editing: RRR, RJH, JVZ, TRM, KDM. **Competing Interest Statement:** Authors declare that they have no competing interests.

**Keywords:** Invasive Species, Microbial Ecology, Phenology, Limnology, Time Series

## Abstract

Invasive species impart abrupt changes on ecosystems, but their impacts on microbial communities are often overlooked. We paired a 20-year freshwater microbial community time series with zooplankton and phytoplankton counts, rich environmental data, and a 6-year cyanotoxin time series. We observed strong microbial phenological patterns that were disrupted by the invasions of spiny water flea (*Bythotrephes cederströmii*) and zebra mussels (*Dreissena polymorpha*). First, we detected shifts in *Cyanobacteria* phenology. After the spiny water flea invasion, *Cyanobacteria* dominance crept earlier into clearwater; and after the zebra mussel invasion, *Cyanobacteria* abundance crept even earlier into the diatom-dominated spring. During summer, the spiny water flea invasion sparked a cascade of shifting diversity where zooplankton diversity decreased and *Cyanobacteria* diversity increased. Second, we detected shifts in cyanotoxin phenology. After the zebra mussel invasion, microcystin increased in early summer and the duration of toxin production increased by over a month. Third, we observed shifts in heterotrophic bacteria phenology. The *Bacteroidota* phylum and members of the acI *Nanopelagicales* lineage were differentially more abundant. The proportion of the bacterial community that changed also differed by season; the spring and clearwater bacterial communities changed most following the spiny water flea invasion that lessened clearwater duration and intensity, while the diverse summer bacterial community changed least following the zebra mussel invasion despite the observed shifts in diversity and toxicity during summer. These long-term invasion-mediated shifts in microbial phenology demonstrate the interconnectedness of microbes with the broader food web, and their susceptibility to long-term environmental change.

**Significance Statement:** Microbial communities are typically studied as part of the microbial loop, separately from the broader food web. Using a two-decade freshwater time series, we explored whether two species invasions that shifted the metazoan food web (spiny water flea and zebra mussels) also impacted the microbial communities. We looked for seasonal responses because the microbial communities had strong seasonal patterns. We discovered that *Cyanobacteria* increased early in the year, and *Cyanobacteria* diversity increased in the summer. Cyanotoxins also increased, along with the duration of toxin production. In the heterotrophic bacterial community, some organisms changed consistently within lineages and seasons while others diverged. These findings illustrate the importance of seasonal context, and highlight the interconnectedness of bacteria with the broader food web.
