## Supplementary material for "Species invasions shift microbial phenology in a two-decade freshwater time series": Table S1

### Sheet: Table_S2_Toxin_Totals
Sample Date	Anabaenopeptin (nM)	Microcystin (nM)
2013-06-20	0.427875	0
2013-06-27	2.08814	0
2013-07-03	2.16657	0.0754943
2013-07-11	0.715476	0.557059
2013-07-18	0.566713	0.519308
2013-07-24	0.91703	0.669304
2013-07-29	2.01895	1.19763
2013-08-01	2.61074	1.30745
2013-08-06	3.20376	1.4602
2013-08-09	3.29973	1.41203
2013-08-13	3.96984	1.71135
2013-08-15	3.39528	1.22461
2013-08-23	2.15942	0.807299
2013-08-30	1.81541	0.86908
2013-09-06	1.09058	0.492452
2013-09-16	0.882102	0.331662
2013-11-14	0.0342036	0.0286299
2014-05-07	0	0
2014-05-15	0	0
2014-05-23	0	0
2014-05-28	0	0
2014-05-30	0	0
2014-06-08	0.47009	0
2014-06-10	1.56409	0
2014-06-16	6.53955	0.0309802
2014-06-17	5.20963	0
2014-06-18	5.25364	0.0985787
2014-06-19	3.45227	0.0360203
2014-06-24	0.250303	0.0532895
2014-06-26	0.124692	0.209434
2014-06-30	0.191668	0.443899
2014-07-04	0.515944	0.383464
2014-07-08	0.998671	0.598586
2014-07-08	0.675774	0.562996
2014-07-17	2.54635	0.993677
2014-07-20	2.05584	0.655565
2014-07-20	4.01517	1.7575
2014-07-24	1.74845	0.591577
2014-07-27	2.47127	1.02659
2014-08-01	2.80771	1.09792
2014-08-03	2.41025	0.613727
2014-08-05	1.84542	0.690335
2014-08-06	2.60694	0.73113
2014-08-07	2.08467	0.780197
2014-08-15	2.01873	0.539194
2014-08-18	1.85752	0.435186
2014-08-19	3.31338	0.840485
2014-08-20	2.37116	0.373353
2014-08-21	2.80687	0.644954
2014-08-22	2.10999	0.275457
2014-08-24	1.96276	0.366516
2014-08-25	2.56061	0.615142
2014-08-26	2.39694	0.402265
2014-08-27	2.69267	0.578732
2014-08-28	2.43487	0.49069
2014-08-29	1.87814	0.444957
2014-08-31	2.11839	0.34193
2014-09-03	1.91304	0.196304
2014-09-07	2.10909	0.289985
2014-09-13	1.71316	0.205518
2014-09-17	2.09048	0.126896
2014-09-21	2.34644	0.220379
2014-09-24	2.3298	0.222284
2014-09-28	1.98495	0.113527
2014-10-01	1.33424	0.221586
2014-10-05	0.630539	0.0996341
2014-10-11	1.21333	0.0976162
2014-10-16	0.587929	0.0203332
2014-11-02	0.992358	0
2014-11-09	0.311901	0
2015-02-15	0	0
2015-04-11	0	0
2015-05-02	0	0
2015-05-19	0.0846806	0
2015-05-27	0	0
2015-05-28	0	0
2015-06-04	0.209039	0
2015-06-05	0.350451	0
2015-06-08	0	0
2015-06-12	0.754281	0.134267
2015-06-16	0.202844	0
2015-06-25	0.32612	0.36737
2015-07-01	1.06563	0.821491
2015-07-03	0.659738	0.382516
2015-07-07	1.81571	1.32086
2015-07-19	2.01464	1.50861
2015-07-21	1.62656	0.942922
2015-07-24	1.1448	1.04973
2015-07-26	1.51842	1.50844
2015-07-28	1.06944	0.145096
2015-07-30	0.762751	0.349143
2015-08-01	1.53978	0.977625
2015-08-07	1.49463	0.652278
2015-08-09	1.6497	0.579921
2015-08-09	1.87723	0.913666
2015-08-13	1.64242	0.649315
2015-08-19	1.9396	0.5901
2015-08-20	1.71007	0.464063
2015-08-25	2.15528	0.333433
2015-09-01	2.64944	0.357866
2015-09-13	0.185782	0.0334609
2015-09-13	1.70904	0.299023
2015-09-16	1.8225	0.109139
2015-09-22	1.96574	0.115039
2015-09-22	1.91282	0.213524
2015-10-04	0.93773	0.0895998
2015-10-04	1.07893	0.130172
2015-10-06	0.800757	0.160257
2015-10-15	0.90982	0.114279
2015-10-18	0.924287	0.155246
2015-10-22	1.44783	0.0867964
2015-10-25	0.266871	0.0791873
2016-04-22	0	0
2016-04-29	0	0
2016-05-06	0	0
2016-05-16	0	0
2016-05-18	0	0
2016-05-20	0	0
2016-06-08	0.61434	0
2016-06-13	0	0
2016-06-23	0	0.0389576
2016-06-30	0	0.0787311
2016-07-06	0	0.119846
2016-07-20	0.0543138	0.157302
2016-07-29	0.296371	0.180029
2016-08-22	0.607442	0.201839
2016-08-25	0.433008	0.0897326
2016-09-09	0.450505	0.248783
2016-09-16	0.657656	0.281833
2016-09-23	0.773708	0.228849
2016-09-28	0.692518	0.147705
2016-10-07	1.51199	0.152338
2016-10-14	3.28964	0.27617
2016-10-19	1.23618	0.248216
2016-10-21	1.14704	0.292783
2016-11-11	0.3927	0
2016-11-16	0.371937	0.0432506
2017-05-12	0	0
2017-05-25	0	0
2017-06-02	0	0
2017-06-07	0	0.0119174
2017-06-13	0	0.0311898
2017-06-18	0.36644	0.399722
2017-06-20	0.27984	0.315457
2017-06-24	1.31182	0.470889
2017-06-27	2.50439	1.0906
2017-07-08	2.75762	1.37975
2017-07-11	3.00308	0.919018
2017-07-14	2.96708	0.818453
2017-07-18	1.98298	0.710535
2017-07-27	1.10801	0.897175
2017-08-01	0.841098	0.468209
2017-08-05	1.1927	0.949119
2017-08-08	1.21288	0.780274
2017-08-18	1.60226	1.21594
2017-08-24	1.31712	1.24345
2017-08-30	0.884287	0.903401
2017-10-04	1.36541	0.262369
2017-10-13	2.17776	0.415436
2017-10-20	2.40466	0.148842
2017-11-03	1.41616	0.0630098
2017-12-01	0	0
2018-01-19	0	0
2018-04-11	0	0
2018-04-20	0	1.68554
2018-04-25	0	0
2018-05-07	0	0
2018-05-24	0	0
2018-05-29	0	0
2018-06-05	0	0
2018-06-07	0	0.281841
2018-06-12	0	0.0385708
2018-06-14	0	1.05005
2018-06-18	0.0976154	1.00892
2018-06-21	0.257699	0.833184
2018-06-26	0.431945	1.45913
2018-06-28	2.01558	3.50989
2018-07-03	1.99404	3.04665
2018-07-06	0.883525	0.758733
2018-07-09	1.89644	1.35522
2018-07-11	1.63093	1.49975
2018-07-17	2.41932	0.725164
2018-07-19	2.75286	0.989205
2018-07-24	4.18434	1.02465
2018-07-27	4.17316	1.24082
2018-08-01	2.97466	0.734517
2018-08-06	2.83505	0.675618
2018-08-08	3.06122	1.03585
2018-08-14	2.57665	0.573249
2018-08-16	2.85615	0.965601
2018-08-20	2.91239	1.01826
2018-08-25	2.37712	0.551233
2018-08-31	2.56537	0.704714
2018-09-04	2.14938	0.684033
2018-09-14	1.92271	0.279608
2018-09-22	2.01805	1.05032
2018-09-29	3.84534	1.93837
2018-10-05	4.08226	1.77789
2018-10-13	3.78514	2.02181
2018-10-24	0.710039	0.484493
2018-10-31	0.312257	0.0717261
2018-11-08	0.192697	0.111098
2019-02-22	0	0
2019-03-01	0	0
2019-03-08	0	0
2019-03-19	0	0
